# MPA_Pathway_Tool: User-friendly, automatic assignment of microbial community data on metabolic pathways

**DOI:** 10.1101/2021.07.07.450993

**Authors:** Daniel Walke, Kay Schallert, Prasanna Ramesh, Dirk Benndorf, Emanuel Lange, Udo Reichl, Robert Heyer

## Abstract

**Motivation:** Taxonomic and functional characterization of microbial communities from diverse environments such as the human gut or biogas plants by multi-omics methods plays an ever more important role. Researchers assign all identified genes, transcripts, or proteins to biological pathways to better understand the function of single species and microbial communities. However, due to the versatility of microbial metabolism and a still increasing number of new biological pathways, linkage to standard pathway maps such as the KEGG (Kyoto Encyclopedia of Genes and Genomes) central carbon metabolism is often problematic.

**Results:** We successfully implemented and validated a new user-friendly, stand-alone web application, the MPA_Pathway_Tool. It consists of two parts, called ‘Pathway-Creator’ and ‘Pathway-Calculator’. The ‘Pathway-Creator’ enables an easy setup of user-defined pathways with specific taxonomic constraints. The ‘Pathway-Calculator’ automatically maps microbial community data from multiple measurements on selected pathways and visualizes the results.

**Availability and Implementation:** The MPA_Pathway_Tool is implemented in Java and ReactJS. It is freely available on http://mpa-pathwaymapper.ovgu.de/. Further documentation and the complete source code are available on GitHub (https://github.com/danielwalke/MPA_Pathway_Tool).

**Supplementary Information:** Additional files and images are available at *MDPI* online.

**Highlights:** user-friendly generation of pathways, re-using of existent metabolic pathways, automated mapping of data
