## Supplementary information file 1_result table Calculator for "MPA_Pathway_Tool: User-friendly, automatic assignment of microbial community data on metabolic pathways"

Module	module-name	Steps found	Total steps module	kingdom
WoodLjungdahlKEGGModule.csv	WoodLjungdahlKEGGModule.csv	9.0	9.0	2205.0	1698.0	647.0	402.0	126.0	96.0	375.0	194.0	499.0	540.0	257.0	287.0	1009.0	829.0	1579.0	949.0	1022.0	1216.0	570.0	492.0	216.0	246.0	176.0	259.0	1144.0	1066.0	1556.0	1222.0	2060.0	1900.0	1144.0	1533.0	935.0	876.0	1264.0	1167.0	1059.0	1027.0	1054.0	794.0	6.0	17.0	12.0	24.0
acetoclasticMethanogenesisUser.csv	acetoclasticMethanogenesisUser.csv	3.0	6.0	0.0	5.0	123.0	65.0	406.0	400.0	1271.0	1131.0	1160.0	1341.0	544.0	491.0	4.0	5.0	0.0	0.0	1.0	2.0	0.0	0.0	297.0	418.0	453.0	424.0	0.0	0.0	0.0	0.0	0.0	0.0	0.0	1.0	367.0	390.0	442.0	428.0	2.0	0.0	38.0	34.0	38.0	126.0	55.0	159.0
hydrogenotrophicMethanogenesisUser.csv	hydrogenotrophicMethanogenesisUser.csv	7.0	8.0	1185.0	843.0	297.0	151.0	823.0	836.0	923.0	906.0	458.0	424.0	346.0	351.0	341.0	268.0	310.0	270.0	341.0	348.0	273.0	407.0	289.0	330.0	972.0	949.0	510.0	503.0	591.0	435.0	522.0	365.0	305.0	329.0	303.0	257.0	419.0	343.0	339.0	319.0	808.0	688.0	45.0	271.0	67.0	425.0
hydrogenotrophicMethanogenesisKEGGModule.csv	hydrogenotrophicMethanogenesisKEGGModule.csv	13.0	13.0	1668.0	1408.0	306.0	258.0	501.0	506.0	781.0	782.0	418.0	442.0	230.0	269.0	535.0	441.0	500.0	391.0	578.0	390.0	241.0	512.0	205.0	247.0	988.0	975.0	429.0	386.0	404.0	328.0	517.0	371.0	276.0	312.0	182.0	187.0	264.0	231.0	180.0	318.0	714.0	564.0	68.0	278.0	75.0	525.0
acetoclasticMethanogenesisKEGGModule.csv	acetoclasticMethanogenesisKEGGModule.csv	8.0	11.0	967.0	962.0	318.0	280.0	545.0	552.0	1173.0	1030.0	780.0	931.0	446.0	428.0	303.0	281.0	334.0	223.0	351.0	215.0	82.0	219.0	259.0	339.0	372.0	343.0	209.0	210.0	223.0	153.0	193.0	166.0	97.0	129.0	307.0	352.0	400.0	362.0	104.0	185.0	322.0	254.0	81.0	178.0	87.0	479.0
WoodLjungdahlUser.csv	WoodLjungdahlUser.csv	6.0	6.0	1600.0	1230.0	422.0	280.0	106.0	84.0	335.0	153.0	403.0	417.0	217.0	242.0	789.0	649.0	1269.0	754.0	784.0	952.0	430.0	397.0	178.0	190.0	142.0	214.0	992.0	952.0	1329.0	1033.0	1621.0	1560.0	997.0	1272.0	916.0	856.0	1219.0	1144.0	925.0	867.0	937.0	725.0	1.0	7.0	10.0	23.0
