## Supplementary information file 11_BGP-hydrogenotrophic Methanogenesis single pathway mapping for "MPA_Pathway_Tool: User-friendly, automatic assignment of microbial community data on metabolic pathways"

reactions	KO-numbers	EC-numbers	Metaproteins	BGP_02_T1_Ext1	BGP_02_T1_Ext2	BGP_02_T2_Ext1	BGP_02_T2_Ext2	BGP_03_T1_Ext1	BGP_03_T1_Ext2	BGP_03_T2_Ext1	BGP_03_T2_Ext2	BGP_04_T1_Ext1	BGP_04_T1_Ext2	BGP_04_T2_Ext1	BGP_04_T2_Ext2	BGP_05a_T1_Ext1	BGP_05a_T1_Ext2	BGP_05a_T2_Ext1	BGP_05a_T2_Ext2	BGP_05b_T1_Ext1	BGP_05b_T1_Ext2	BGP_05b_T2_Ext1	BGP_05b_T2_Ext2	BGP_07_T1_Ext1	BGP_07_T1_Ext2	BGP_07_T2_Ext1	BGP_07_T2_Ext2	BGP_09_T1_Ext1	BGP_09_T1_Ext2	BGP_09_T2_Ext1	BGP_09_T2_Ext2	BGP_10_T1_Ext1	BGP_10_T1_Ext2	BGP_10_T2_Ext1	BGP_10_T2_Ext2	BGP_X1_T1_Ext1	BGP_X1_T1_Ext2	BGP_X1_T2_Ext1	BGP_X1_T2_Ext2	BGP_X2_T1_Ext1	BGP_X2_T1_Ext2	BGP_X2_T2_Ext1	BGP_X2_T2_Ext2	BGP_X3_T1_Ext1	BGP_X3_T1_Ext2	BGP_X3_T2_Ext1	BGP_X3_T2_Ext2
Formylmethanofuran:5,6,7,8-tetrahydromethanopterin 5-formyltransferase Formylmethanofuran + 5,6,7,8-Tetrahydromethanopterin <=> Methanofuran + 5-Formyl-5,6,7,8-tetrahydromethanopterin R03390	K00672	2.3.1.101	MG: Formylmethanofuran--tetrahydromethanopterin formyltransferase OS=Methanothermus fervidus (strain ATCC 43054 / DSM 2088 / JCM 10308 / V24 S) GN=ftr PE=1 SV=1 [Q49168] Score: 212.0	65	42	16	6	22	38	113	77	35	30	21	34	121	81	103	99	131	69	111	27	9	15	9	15	80	51	66	67	156	77	51	56	15	12	21	14	15	24	136	93	0	0	0	16
5,10-Methenyltetrahydromethanopterin 10-hydrolase (decyclizing) 5,10-Methenyltetrahydromethanopterin + H2O <=> 5-Formyl-5,6,7,8-tetrahydromethanopterin + H+ R03464	K01499	3.5.4.27	MCH_ARCFU Methenyltetrahydromethanopterin cyclohydrolase OS=Archaeoglobus fulgidus (strain ATCC 49558 / VC-16 / DSM 4304 / JCM 9628 / NBRC 100126) GN=mch PE=1 SV=1,MCH_METPE Methenyltetrahydromethanopterin cyclohydrolase OS=Methanosphaerula palustris (strain ATCC BAA-1556 / DSM 19958 / E1-9c) GN=mch PE=3 SV=1,MCH_METJA Methenyltetrahydromethanopterin cyclohydrolase OS=Methanocaldococcus jannaschi…	39	21	3	3	26	20	18	18	9	8	17	5	9	3	5	1	8	10	1	8	9	8	5	6	9	5	4	4	0	0	1	1	0	0	5	4	0	0	45	37	0	0	0	1
5,10-methylenetetrahydromethanopterin:coenzyme-F420 oxidoreductase 5,10-Methylenetetrahydromethanopterin + Coenzyme F420 + H+ <=> 5,10-Methenyltetrahydromethanopterin + Reduced coenzyme F420 R04456	K00319	1.5.98.1	MTD_ARCFU F420-dependent methylenetetrahydromethanopterin dehydrogenase OS=Archaeoglobus fulgidus (strain ATCC 49558 / VC-16 / DSM 4304 / JCM 9628 / NBRC 100126) GN=mtd PE=1 SV=3,MTD_METMA F420-dependent methylenetetrahydromethanopterin dehydrogenase OS=Methanosarcina mazei (strain ATCC BAA-159 / DSM 3647 / Goe1 / Go1 / JCM 11833 / OCM 88) GN=mtd PE=3 SV=1	99	86	7	6	39	45	41	44	34	36	31	41	37	34	33	37	36	40	37	29	1	1	2	3	42	34	33	32	47	24	25	31	20	12	24	21	33	34	44	48	0	0	0	0
Hydrogen:Coenzyme F420 oxidoreductase Coenzyme F420 + Hydrogen <=> Reduced coenzyme F420 R03025	K00441,K00442,K00440,K00443	1.12.98.1	MG: Coenzyme F420 hydrogenase subunit beta OS=Methanothermobacter thermautotrophicus (strain ATCC 29096 / DSM 1053 / JCM 10044 / NBRC 100330 / Delta H) GN=frhB PE=1 SV=4 [P19499] Score: 442.0,MG: Coenzyme F420 hydrogenase subunit gamma OS=Methanothermobacter thermautotrophicus (strain ATCC 29096 / DSM 1053 / JCM 10044 / NBRC 100330 / Delta H) GN=frhG PE=1 SV=4 [P19498] Score: 427.0,MG: Coenzyme F…	502	414	233	128	571	586	622	555	311	276	222	213	108	106	143	102	109	172	114	114	154	164	137	113	289	327	410	260	194	157	123	142	214	175	286	239	261	186	410	364	22	103	25	189
5,10-Methylenetetrahydromethanopterin:coenzyme-F420 oxidoreductase 5,10-Methylenetetrahydromethanopterin + Reduced coenzyme F420 <=> 5-Methyl-5,6,7,8-tetrahydromethanopterin + Coenzyme F420 R04464	K00320	1.5.98.2	MG: 5,10-methylenetetrahydromethanopterin reductase OS=Methanothermobacter thermautotrophicus (strain ATCC 29096 / DSM 1053 / JCM 10044 / NBRC 100330 / Delta H) GN=mer PE=1 SV=1 [O27784] Score: 639.0	289	155	17	2	57	32	33	85	28	30	18	17	0	0	0	0	0	0	0	204	98	108	803	790	0	0	0	0	57	64	78	70	52	54	36	35	14	45	20	9	19	148	33	120
formate:NAD+ oxidoreductase Formate + NAD+ <=> H+ + CO2 + NADH R00519	K00122,K00123,K00126,K22515,K00127,K00124	1.17.1.9		0	0	0	0	0	0	0	0	0	0	0	0	0	0	0	0	0	0	0	0	0	0	0	0	0	0	0	0	0	0	0	0	0	0	0	0	0	0	0	0	0	0	0	0
hydrogen:ferredoxin oxidoreductase reduced ferredoxin:H+ oxidoreductase 2 Reduced ferredoxin + 2 H+ <=> Hydrogen + 2 Oxidized ferredoxin R00019	K14126,K18023,K06441,K18016,K00533,K18017,K00534,K14127,K14128,K00532	1.12.7.2	MG: F420-non-reducing hydrogenase subunit G OS=Methanothermobacter marburgensis (strain DSM 2133 / 14651 / NBRC 100331 / OCM 82 / Marburg) GN=mvhG PE=1 SV=2 [P60239] Score: 461.0,MG: F420-non-reducing hydrogenase iron-sulfur subunit D OS=Methanothermobacter marburgensis (strain DSM 2133 / 14651 / NBRC 100331 / OCM 82 / Marburg) GN=mvhD PE=1 SV=2 [P60238] Score: 274.0	18	20	1	1	4	2	26	28	0	0	0	0	1	2	1	0	5	0	0	0	1	0	0	0	1	0	0	0	4	3	3	4	1	2	7	5	0	0	0	3	4	16	9	89
formylmethanofuran:ferredoxin oxidoreductase Formylmethanofuran + 2 Oxidized ferredoxin + H2O <=> Methanofuran + 2 Reduced ferredoxin + CO2 + 2 H+ R03015	K00200,K11260,K11261,K00205,K00203,K00204,K00201,K00202	1.2.7.12	MG: Polyferredoxin protein FwdG OS=Methanocaldococcus jannaschii (strain ATCC 43067 / DSM 2661 / JAL-1 / JCM 10045 / NBRC 100440) GN=fwdG PE=3 SV=1 [Q58567] Score: 64.3,MG: Protein FwdA OS=Methanocaldococcus jannaschii (strain ATCC 43067 / DSM 2661 / JAL-1 / JCM 10045 / NBRC 100440) GN=fwdA PE=3 SV=1 [Q58569] Score: 623.0,MG: Polyferredoxin protein FwdF OS=Methanocaldococcus jannaschii (strain AT…	173	105	20	5	104	113	70	99	41	44	37	41	65	42	25	31	52	57	10	25	17	34	16	22	89	86	78	72	64	40	24	25	1	2	40	25	16	30	153	134	0	4	0	10
