## Supplementary information file 12_BGP-acetoclastic Methanogenesis single pathway mapping for "MPA_Pathway_Tool: User-friendly, automatic assignment of microbial community data on metabolic pathways"

reactions	KO-numbers	EC-numbers	Metaproteins	BGP_02_T1_Ext1	BGP_02_T1_Ext2	BGP_02_T2_Ext1	BGP_02_T2_Ext2	BGP_03_T1_Ext1	BGP_03_T1_Ext2	BGP_03_T2_Ext1	BGP_03_T2_Ext2	BGP_04_T1_Ext1	BGP_04_T1_Ext2	BGP_04_T2_Ext1	BGP_04_T2_Ext2	BGP_05a_T1_Ext1	BGP_05a_T1_Ext2	BGP_05a_T2_Ext1	BGP_05a_T2_Ext2	BGP_05b_T1_Ext1	BGP_05b_T1_Ext2	BGP_05b_T2_Ext1	BGP_05b_T2_Ext2	BGP_07_T1_Ext1	BGP_07_T1_Ext2	BGP_07_T2_Ext1	BGP_07_T2_Ext2	BGP_09_T1_Ext1	BGP_09_T1_Ext2	BGP_09_T2_Ext1	BGP_09_T2_Ext2	BGP_10_T1_Ext1	BGP_10_T1_Ext2	BGP_10_T2_Ext1	BGP_10_T2_Ext2	BGP_X1_T1_Ext1	BGP_X1_T1_Ext2	BGP_X1_T2_Ext1	BGP_X1_T2_Ext2	BGP_X2_T1_Ext1	BGP_X2_T1_Ext2	BGP_X2_T2_Ext1	BGP_X2_T2_Ext2	BGP_X3_T1_Ext1	BGP_X3_T1_Ext2	BGP_X3_T2_Ext1	BGP_X3_T2_Ext2
ATP:acetate phosphotransferase ATP + Acetate <=> ADP + Acetyl phosphate R00315	K00925	2.7.2.15,2.7.2.1		0	0	0	0	0	0	0	0	0	0	0	0	0	0	0	0	0	0	0	0	0	0	0	0	0	0	0	0	0	0	0	0	0	0	0	0	0	0	0	0	0	0	0	0
acetyl-CoA:phosphate acetyltransferase Acetyl-CoA + Orthophosphate <=> CoA + Acetyl phosphate R00230	K15024,K04020,K00625,K13788	2.3.1.8		0	0	0	0	0	0	0	0	0	0	0	0	0	0	0	0	0	0	0	0	0	0	0	0	0	0	0	0	0	0	0	0	0	0	0	0	0	0	0	0	0	0	0	0
Acetate:CoA ligase (AMP-forming) ATP + Acetate + CoA <=> AMP + Diphosphate + Acetyl-CoA R00235	K01913,K01895	6.2.1.1		0	0	0	0	0	0	0	0	0	0	0	0	0	0	0	0	0	0	0	0	0	0	0	0	0	0	0	0	0	0	0	0	0	0	0	0	0	0	0	0	0	0	0	0
acetyl-CoA:corrinoid protein O-acetyltransferase Acetyl-CoA + Co(I) corrinoid protein + H+ <=> CO + Methyl-Co(III) corrinoid protein + CoA R08433	K14138	2.3.1.169	ACDB_METTH no description,ACDB2_METAC Acetyl-CoA decarbonylase/synthase complex subunit beta 2 OS=Methanosarcina acetivorans (strain ATCC 35395 / DSM 2834 / JCM 12185 / C2A) GN=cdhC2 PE=3 SV=1	0	0	35	14	163	169	311	306	315	375	176	214	0	0	0	0	0	0	0	0	139	174	148	129	0	0	0	0	0	0	0	0	119	115	150	133	2	0	1	4	17	31	21	48
carbon-monoxide,water:ferredoxin oxidoreductase CO + H2O + 2 Oxidized ferredoxin <=> CO2 + 2 Reduced ferredoxin + 2 H+ R07157	K00198,K00195,K00196,K00192	1.2.7.4	MG: Uncharacterized ferredoxin MJ0265 OS=Methanocaldococcus jannaschii (strain ATCC 43067 / DSM 2661 / JAL-1 / JCM 10045 / NBRC 100440) GN=MJ0265 PE=3 SV=2 [Q57713] Score: 45.8,MG: Carbon monoxide dehydrogenase 2 OS=Methanosarcina acetivorans (strain ATCC 35395 / DSM 2834 / JCM 12185 / C2A) GN=cooS2 PE=3 SV=1 [Q8TR73] Score: 230.0,ACDA2_METKA Putative acetyl-CoA decarbonylase/synthase complex sub…	0	4	48	21	114	106	604	560	651	704	207	194	4	5	0	0	1	2	0	0	109	160	234	220	0	0	0	0	0	0	0	1	154	145	180	198	0	0	32	23	6	74	10	58
5-methyltetrahydrosarcinapterin:corrinoid/iron-sulfur protein methyltransferase Methyl-Co(III) corrinoid protein + Tetrahydrosarcinapterin <=> Co(I) corrinoid protein + 5-Methyl-H4SPT R10385		2.1.1.245	MG: Acetyl-CoA decarbonylase/synthase complex subunit gamma OS=Methanocaldococcus jannaschii (strain ATCC 43067 / DSM 2661 / JAL-1 / JCM 10045 / NBRC 100440) GN=cdhE PE=3 SV=1 [Q57576] Score: 67.0,MG: Acetyl-CoA decarbonylase/synthase complex subunit gamma 1 OS=Methanosarcina mazei (strain ATCC BAA-159 / DSM 3647 / Goe1 / Go1 / JCM 11833 / OCM 88) GN=cdhE1 PE=3 SV=1 [Q8PZ09] Score: 861.0	0	1	40	30	129	125	356	265	194	262	161	83	0	0	0	0	0	0	0	0	49	84	71	75	0	0	0	0	0	0	0	0	94	130	112	97	0	0	5	7	15	21	24	53
