## Supplementary information file 13_KEGG-Wood-Lungdahl single pathway mapping for "MPA_Pathway_Tool: User-friendly, automatic assignment of microbial community data on metabolic pathways"

reactions	KO-numbers	EC-numbers	Metaproteins	BGP_02_T1_Ext1	BGP_02_T1_Ext2	BGP_02_T2_Ext1	BGP_02_T2_Ext2	BGP_03_T1_Ext1	BGP_03_T1_Ext2	BGP_03_T2_Ext1	BGP_03_T2_Ext2	BGP_04_T1_Ext1	BGP_04_T1_Ext2	BGP_04_T2_Ext1	BGP_04_T2_Ext2	BGP_05a_T1_Ext1	BGP_05a_T1_Ext2	BGP_05a_T2_Ext1	BGP_05a_T2_Ext2	BGP_05b_T1_Ext1	BGP_05b_T1_Ext2	BGP_05b_T2_Ext1	BGP_05b_T2_Ext2	BGP_07_T1_Ext1	BGP_07_T1_Ext2	BGP_07_T2_Ext1	BGP_07_T2_Ext2	BGP_09_T1_Ext1	BGP_09_T1_Ext2	BGP_09_T2_Ext1	BGP_09_T2_Ext2	BGP_10_T1_Ext1	BGP_10_T1_Ext2	BGP_10_T2_Ext1	BGP_10_T2_Ext2	BGP_X1_T1_Ext1	BGP_X1_T1_Ext2	BGP_X1_T2_Ext1	BGP_X1_T2_Ext2	BGP_X2_T1_Ext1	BGP_X2_T1_Ext2	BGP_X2_T2_Ext1	BGP_X2_T2_Ext2	BGP_X3_T1_Ext1	BGP_X3_T1_Ext2	BGP_X3_T2_Ext1	BGP_X3_T2_Ext2
Tetrahydrofolate + Acetyl-CoA <=> 5-Methyltetrahydrofolate + CoA + CO R10243	K00194,K15023,K00197,K14138	2.3.1.169,2.1.1.258	MG: 5-methyltetrahydrofolate:corrinoid/iron-sulfur protein co-methyltransferase OS=Moorella thermoacetica GN=acsE PE=1 SV=2 [Q46389] Score: 334.0,MG: Carbon monoxide dehydrogenase/acetyl-CoA synthase subunit alpha OS=Moorella thermoacetica PE=1 SV=1 [P27988] Score: 889.0,MG: Acetyl-CoA decarbonylase/synthase complex subunit beta 1 OS=Methanocaldococcus jannaschii (strain ATCC 43067 / DSM 2661 / J…	587	466	225	122	9	6	34	22	79	104	37	39	202	170	294	185	215	236	127	89	38	52	32	44	148	111	224	189	434	340	145	258	6	7	44	20	133	152	115	65	1	0	0	0
5,10-Methenyltetrahydrofolate 5-hydrolase (decyclizing) 5,10-Methenyltetrahydrofolate + H2O <=> 10-Formyltetrahydrofolate + H+ R01655	K00288,K01491,K01500,K13403	3.5.4.9	FOLD_CHLL7 Bifunctional protein FolD OS=Chlorobium luteolum (strain DSM 273 / 2530) GN=folD PE=3 SV=2,MG: Bifunctional protein FolD OS=Oceanobacillus iheyensis (strain DSM 14371 / JCM 11309 / KCTC 3954 / HTE831) GN=folD PE=3 SV=1 [Q8EQ43] Score: 256.0,MG: Bifunctional protein FolD OS=Alkaliphilus metalliredigens (strain QYMF) GN=folD PE=3 SV=1 [A6TPR4] Score: 67.0,FOLD_BDEBA Bifunctional protein …	135	54	17	9	33	12	34	16	95	103	70	58	196	194	277	178	186	252	84	142	16	15	10	25	183	157	166	135	183	184	176	233	245	235	300	294	171	152	210	206	0	1	0	2
5,10-methylenetetrahydrofolate:NADP+ oxidoreductase 5,10-Methylenetetrahydrofolate + NADP+ <=> 5,10-Methenyltetrahydrofolate + NADPH R01220	K00288,K01491,K00300	1.5.1.5	FOLD_CHLL7 Bifunctional protein FolD OS=Chlorobium luteolum (strain DSM 273 / 2530) GN=folD PE=3 SV=2,MG: Bifunctional protein FolD OS=Oceanobacillus iheyensis (strain DSM 14371 / JCM 11309 / KCTC 3954 / HTE831) GN=folD PE=3 SV=1 [Q8EQ43] Score: 256.0,MG: Bifunctional protein FolD OS=Alkaliphilus metalliredigens (strain QYMF) GN=folD PE=3 SV=1 [A6TPR4] Score: 67.0,MTDA_METEA Bifunctional protein …	134	54	17	9	22	12	30	12	26	19	18	16	93	65	150	96	85	111	64	50	11	11	6	21	114	85	78	88	131	149	128	168	198	178	203	229	118	89	169	142	0	1	0	3
formate:NADP+ oxidoreductase Formate + NADP+ <=> CO2 + NADPH + H+ R00134	K15022,K05299	1.17.1.10	MG: NADPH-Fe(3+) oxidoreductase subunit alpha OS=Geobacter sulfurreducens (strain ATCC 51573 / DSM 12127 / PCA) GN=sfrA PE=1 SV=1 [Q74FU6] Score: 315.0,MG: NADPH-Fe(3+) oxidoreductase subunit beta OS=Geobacter sulfurreducens (strain DL-1 / KN400) GN=sfrB PE=3 SV=1 [D7AF64] Score: 220.0	18	2	0	0	11	6	6	19	17	19	3	6	18	10	16	10	23	28	13	6	0	4	2	1	4	3	3	0	5	0	2	3	13	13	1	3	1	8	2	4	4	10	2	1
acetyl-CoA:corrinoid protein O-acetyltransferase Acetyl-CoA + Co(I) corrinoid protein + H+ <=> CO + Methyl-Co(III) corrinoid protein + CoA R08433	K14138	2.3.1.169	MG: Carbon monoxide dehydrogenase/acetyl-CoA synthase subunit alpha OS=Moorella thermoacetica PE=1 SV=1 [P27988] Score: 889.0,MG: Acetyl-CoA decarbonylase/synthase complex subunit beta 1 OS=Methanocaldococcus jannaschii (strain ATCC 43067 / DSM 2661 / JAL-1 / JCM 10045 / NBRC 100440) GN=cdhC1 PE=3 SV=1 [Q57616] Score: 565.0	434	345	210	97	9	5	26	18	36	56	26	15	172	138	262	159	180	206	112	84	25	31	21	29	84	70	145	113	208	175	108	124	3	3	23	8	31	61	85	49	1	0	0	0
5-methyltetrahydrofolate:corrinoid/iron-sulfur protein methyltransferase 5-Methyltetrahydrofolate + Co(I) corrinoid protein + H+ <=> Methyl-Co(III) corrinoid protein + Tetrahydrofolate R02289	K15023	2.1.1.258	MG: 5-methyltetrahydrofolate:corrinoid/iron-sulfur protein co-methyltransferase OS=Moorella thermoacetica GN=acsE PE=1 SV=2 [Q46389] Score: 334.0	153	121	15	25	0	1	8	4	43	48	11	24	30	32	32	26	35	30	15	5	13	21	11	15	64	41	79	76	226	165	37	134	3	4	21	12	102	91	30	16	0	0	0	0
Formate:tetrahydrofolate ligase (ADP-forming) Tetrahydrofolate + Formate + ATP <=> ADP + Orthophosphate + 10-Formyltetrahydrofolate R00943	K00288,K13402,K01938	6.3.4.3	FTHS_SYNAS Formate--tetrahydrofolate ligase OS=Syntrophus aciditrophicus (strain SB) GN=fhs PE=3 SV=1,MG: Formate--tetrahydrofolate ligase OS=Dehalococcoides mccartyi (strain CBDB1) GN=fhs PE=3 SV=1 [Q3ZX40] Score: 720.0,MG: Formate--tetrahydrofolate ligase 1 OS=Streptococcus pyogenes serotype M28 (strain MGAS6180) GN=fhs1 PE=3 SV=1 [Q48TE8] Score: 612.0,MG: Formate--tetrahydrofolate ligase OS=Mo…	401	369	71	64	37	53	228	91	124	116	59	89	149	106	258	112	126	169	41	61	68	74	68	89	447	508	676	503	519	546	382	442	450	421	636	573	428	410	356	241	0	5	10	18
5-methyltetrahydrofolate:NAD+ oxidoreductase 5-Methyltetrahydrofolate + NAD+ <=> 5,10-Methylenetetrahydrofolate + NADH + H+ R07168	K24042,K00297	1.5.1.20	MG: 5,10-methylenetetrahydrofolate reductase OS=Aquifex aeolicus (strain VF5) GN=metF PE=3 SV=1 [O67422] Score: 248.0,MG: Bifunctional homocysteine S-methyltransferase/5,10-methylenetetrahydrofolate reductase OS=Bacillus subtilis (strain 168) GN=yitJ PE=2 SV=1 [O06745] Score: 114.0	24	21	0	0	1	1	3	9	33	33	25	23	7	0	3	3	5	0	0	0	0	4	4	5	19	19	54	41	17	15	19	31	7	6	16	2	18	19	8	4	0	0	0	0
carbon-monoxide,water:ferredoxin oxidoreductase CO + H2O + 2 Oxidized ferredoxin <=> CO2 + 2 Reduced ferredoxin + 2 H+ R07157	K00196,K00198,K00195,K00192	1.2.7.4	MG: Carbon monoxide dehydrogenase/acetyl-CoA synthase subunit beta OS=Moorella thermoacetica PE=1 SV=1 [P27989] Score: 300.0,MG: Carbon monoxide dehydrogenase 2 OS=Carboxydothermus hydrogenoformans (strain ATCC BAA-161 / DSM 6008 / Z-2901) GN=cooS2 PE=1 SV=4 [Q9F8A8] Score: 599.0,MG: Carbon monoxide dehydrogenase 1 OS=Methanosarcina acetivorans (strain ATCC 35395 / DSM 2834 / JCM 12185 / C2A) GN=…	319	266	92	76	4	0	6	3	46	42	8	17	142	114	287	180	167	184	114	55	45	34	22	30	81	72	131	77	337	326	147	140	10	9	20	26	57	45	79	67	0	0	0	0
