## Supplementary information file 14_KEGG-hydrogenotrophic Methanogenesis single pathway mapping for "MPA_Pathway_Tool: User-friendly, automatic assignment of microbial community data on metabolic pathways"

reactions	KO-numbers	EC-numbers	Metaproteins	BGP_02_T1_Ext1	BGP_02_T1_Ext2	BGP_02_T2_Ext1	BGP_02_T2_Ext2	BGP_03_T1_Ext1	BGP_03_T1_Ext2	BGP_03_T2_Ext1	BGP_03_T2_Ext2	BGP_04_T1_Ext1	BGP_04_T1_Ext2	BGP_04_T2_Ext1	BGP_04_T2_Ext2	BGP_05a_T1_Ext1	BGP_05a_T1_Ext2	BGP_05a_T2_Ext1	BGP_05a_T2_Ext2	BGP_05b_T1_Ext1	BGP_05b_T1_Ext2	BGP_05b_T2_Ext1	BGP_05b_T2_Ext2	BGP_07_T1_Ext1	BGP_07_T1_Ext2	BGP_07_T2_Ext1	BGP_07_T2_Ext2	BGP_09_T1_Ext1	BGP_09_T1_Ext2	BGP_09_T2_Ext1	BGP_09_T2_Ext2	BGP_10_T1_Ext1	BGP_10_T1_Ext2	BGP_10_T2_Ext1	BGP_10_T2_Ext2	BGP_X1_T1_Ext1	BGP_X1_T1_Ext2	BGP_X1_T2_Ext1	BGP_X1_T2_Ext2	BGP_X2_T1_Ext1	BGP_X2_T1_Ext2	BGP_X2_T2_Ext1	BGP_X2_T2_Ext2	BGP_X3_T1_Ext1	BGP_X3_T1_Ext2	BGP_X3_T2_Ext1	BGP_X3_T2_Ext2
coenzyme B,coenzyme M,ferredoxin:formate oxidoreductase Coenzyme B + Coenzyme M + 2 Reduced ferredoxin + 2 CO2 + 2 H+ <=> Coenzyme M 7-mercaptoheptanoylthreonine-phosphate heterodisulfide + 2 Oxidized ferredoxin + 2 Formate R11944	K03388,K22516,K00125,K14127,K03389,K03390	1.8.98.6	MG: Heterodisulfide reductase subunit A-like protein OS=Archaeoglobus profundus (strain DSM 5631 / JCM 9629 / NBRC 100127 / Av18) GN=hdlA PE=1 SV=2 [P84626] Score: 50.8,MG: CoB--CoM heterodisulfide reductase 1 iron-sulfur subunit C OS=Methanosarcina mazei (strain ATCC BAA-159 / DSM 3647 / Goe1 / Go1 / JCM 11833 / OCM 88) GN=hdrC PE=3 SV=1 [Q8PY84] Score: 286.0,HDRB_METKA no description,MG: F420-n…	140	118	11	12	7	6	41	30	2	2	1	0	40	37	44	29	51	22	4	28	1	1	21	14	15	18	16	6	7	1	5	11	3	2	7	7	1	0	8	8	7	10	7	47
hydrogen:N5,N10-methenyltetraydromethanopterin oxidoreductase 5,10-Methenyltetrahydromethanopterin + Hydrogen <=> 5,10-Methylenetetrahydromethanopterin + H+ R04455	K13942	1.12.98.2	HMD_METWO 5,10-methenyltetrahydromethanopterin hydrogenase (Fragment) OS=Methanothermobacter wolfeii GN=hmd PE=1 SV=1,MG: 5,10-methenyltetrahydromethanopterin hydrogenase OS=Methanothermobacter thermoautotrophicus (strain Winter) GN=hmd PE=3 SV=1 [P81221] Score: 575.0	36	38	0	0	0	0	0	0	0	0	0	0	0	0	0	0	0	0	0	0	0	0	0	0	0	0	0	0	0	0	0	0	0	0	0	0	0	0	0	0	0	0	0	0
formylmethanofuran:ferredoxin oxidoreductase Formylmethanofuran + 2 Oxidized ferredoxin + H2O <=> Methanofuran + 2 Reduced ferredoxin + CO2 + 2 H+ R03015	K00203,K00202,K00205,K00201,K11260,K00200,K11261,K00204	1.2.7.12	MG: Polyferredoxin protein FwdG OS=Methanocaldococcus jannaschii (strain ATCC 43067 / DSM 2661 / JAL-1 / JCM 10045 / NBRC 100440) GN=fwdG PE=3 SV=1 [Q58567] Score: 64.3,MG: Protein FwdA OS=Methanocaldococcus jannaschii (strain ATCC 43067 / DSM 2661 / JAL-1 / JCM 10045 / NBRC 100440) GN=fwdA PE=3 SV=1 [Q58569] Score: 623.0,MG: Polyferredoxin protein FwdF OS=Methanocaldococcus jannaschii (strain AT…	173	105	20	5	104	113	70	99	41	44	37	41	65	42	25	31	52	57	10	25	17	34	16	22	89	86	78	72	64	40	24	25	1	2	40	25	16	30	153	134	0	4	0	10
5-methyl-5,6,7,8-tetrahydromethanopterin:2-mercaptoethanesulfonate 2-methyltransferas 5-Methyl-5,6,7,8-tetrahydromethanopterin + Coenzyme M + 2 Sodium cation(side 1) <=> 5,6,7,8-Tetrahydromethanopterin + 2-(Methylthio)ethanesulfonate + 2 Sodium cation(side 2) R04347	K00579,K00580,K00578,K00583,K00577,K00584,K00581,K00582	2.1.1.86	MTRA2_METRM Tetrahydromethanopterin S-methyltransferase subunit A 2 OS=Methanobrevibacter ruminantium (strain ATCC 35063 / DSM 1093 / JCM 13430 / OCM 146 / M1) GN=mtrA2 PE=3 SV=1,MTRA1_METRM Tetrahydromethanopterin S-methyltransferase subunit A 1 OS=Methanobrevibacter ruminantium (strain ATCC 35063 / DSM 1093 / JCM 13430 / M1) GN=mtrA1 PE=3 SV=1,MG: Tetrahydromethanopterin S-methyltransferase sub…	234	204	156	149	137	187	179	188	214	213	87	120	98	84	91	76	80	96	60	74	52	61	40	47	126	98	113	112	42	69	37	43	72	87	89	80	60	155	204	178	13	64	21	91
CoB,CoM:ferredoxin oxidoreductase Coenzyme B + Coenzyme M + 2 Oxidized ferredoxin <=> Coenzyme M 7-mercaptoheptanoylthreonine-phosphate heterodisulfide + 2 Reduced ferredoxin + 2 H+ R11931	K22482,K22481,K03388,K03389,K22480,K03390	1.8.7.3	MG: Heterodisulfide reductase subunit A-like protein OS=Archaeoglobus profundus (strain DSM 5631 / JCM 9629 / NBRC 100127 / Av18) GN=hdlA PE=1 SV=2 [P84626] Score: 50.8,MG: CoB--CoM heterodisulfide reductase 1 iron-sulfur subunit C OS=Methanosarcina mazei (strain ATCC BAA-159 / DSM 3647 / Goe1 / Go1 / JCM 11833 / OCM 88) GN=hdrC PE=3 SV=1 [Q8PY84] Score: 286.0,HDRB_METKA no description,MG: CoB--C…	124	103	10	11	3	4	31	14	2	2	1	0	40	37	44	29	51	22	4	28	0	1	21	14	14	18	16	6	7	1	2	7	2	1	0	2	1	0	8	5	5	8	1	36
5,10-methylenetetrahydromethanopterin:coenzyme-F420 oxidoreductase 5,10-Methylenetetrahydromethanopterin + Coenzyme F420 + H+ <=> 5,10-Methenyltetrahydromethanopterin + Reduced coenzyme F420 R04456	K00319	1.5.98.1	MTD_ARCFU F420-dependent methylenetetrahydromethanopterin dehydrogenase OS=Archaeoglobus fulgidus (strain ATCC 49558 / VC-16 / DSM 4304 / JCM 9628 / NBRC 100126) GN=mtd PE=1 SV=3,MTD_METMA F420-dependent methylenetetrahydromethanopterin dehydrogenase OS=Methanosarcina mazei (strain ATCC BAA-159 / DSM 3647 / Goe1 / Go1 / JCM 11833 / OCM 88) GN=mtd PE=3 SV=1	99	86	7	6	39	45	41	44	34	36	31	41	37	34	33	37	36	40	37	29	1	1	2	3	42	34	33	32	47	24	25	31	20	12	24	21	33	34	44	48	0	0	0	0
5,10-Methylenetetrahydromethanopterin:coenzyme-F420 oxidoreductase 5,10-Methylenetetrahydromethanopterin + Reduced coenzyme F420 <=> 5-Methyl-5,6,7,8-tetrahydromethanopterin + Coenzyme F420 R04464	K00320	1.5.98.2	MG: 5,10-methylenetetrahydromethanopterin reductase OS=Methanothermobacter thermautotrophicus (strain ATCC 29096 / DSM 1053 / JCM 10044 / NBRC 100330 / Delta H) GN=mer PE=1 SV=1 [O27784] Score: 639.0	289	155	17	2	57	32	33	85	28	30	18	17	0	0	0	0	0	0	0	204	98	108	803	790	0	0	0	0	57	64	78	70	52	54	36	35	14	45	20	9	19	148	33	120
Formylmethanofuran:5,6,7,8-tetrahydromethanopterin 5-formyltransferase Formylmethanofuran + 5,6,7,8-Tetrahydromethanopterin <=> Methanofuran + 5-Formyl-5,6,7,8-tetrahydromethanopterin R03390	K00672	2.3.1.101	MG: Formylmethanofuran--tetrahydromethanopterin formyltransferase OS=Methanothermus fervidus (strain ATCC 43054 / DSM 2088 / JCM 10308 / V24 S) GN=ftr PE=1 SV=1 [Q49168] Score: 212.0	65	42	16	6	22	38	113	77	35	30	21	34	121	81	103	99	131	69	111	27	9	15	9	15	80	51	66	67	156	77	51	56	15	12	21	14	15	24	136	93	0	0	0	16
5,10-Methenyltetrahydromethanopterin 10-hydrolase (decyclizing) 5,10-Methenyltetrahydromethanopterin + H2O <=> 5-Formyl-5,6,7,8-tetrahydromethanopterin + H+ R03464	K01499	3.5.4.27	MCH_ARCFU Methenyltetrahydromethanopterin cyclohydrolase OS=Archaeoglobus fulgidus (strain ATCC 49558 / VC-16 / DSM 4304 / JCM 9628 / NBRC 100126) GN=mch PE=1 SV=1,MCH_METPE Methenyltetrahydromethanopterin cyclohydrolase OS=Methanosphaerula palustris (strain ATCC BAA-1556 / DSM 19958 / E1-9c) GN=mch PE=3 SV=1,MCH_METJA Methenyltetrahydromethanopterin cyclohydrolase OS=Methanocaldococcus jannaschi…	39	21	3	3	26	20	18	18	9	8	17	5	9	3	5	1	8	10	1	8	9	8	5	6	9	5	4	4	0	0	1	1	0	0	5	4	0	0	45	37	0	0	0	1
CoB,CoM,ferredoxin:coenzyme F420 oxidoreductase Coenzyme B + Coenzyme M + 2 Coenzyme F420 + 2 Reduced ferredoxin + 2 H+ <=> Coenzyme M 7-mercaptoheptanoylthreonine-phosphate heterodisulfide + 2 Reduced coenzyme F420 + 2 Oxidized ferredoxin R11928	K03388,K03389,K03390	1.8.98.4	MG: Heterodisulfide reductase subunit A-like protein OS=Archaeoglobus profundus (strain DSM 5631 / JCM 9629 / NBRC 100127 / Av18) GN=hdlA PE=1 SV=2 [P84626] Score: 50.8,MG: CoB--CoM heterodisulfide reductase 1 iron-sulfur subunit C OS=Methanosarcina mazei (strain ATCC BAA-159 / DSM 3647 / Goe1 / Go1 / JCM 11833 / OCM 88) GN=hdrC PE=3 SV=1 [Q8PY84] Score: 286.0,HDRB_METKA no description,MG: CoB--C…	124	103	10	11	3	4	31	14	2	2	1	0	40	37	44	29	51	22	4	28	0	1	21	14	14	18	16	6	7	1	2	7	2	1	0	2	1	0	8	5	5	8	1	36
2-(methylthio)ethanesulfonate:N-(7-thioheptanoyl)-3-O-phosphothreonine S-(2-sulfoethyl)thiotransferase Coenzyme B + 2-(Methylthio)ethanesulfonate <=> Coenzyme M 7-mercaptoheptanoylthreonine-phosphate heterodisulfide + Methane R04541	K00402,K00401,K00399	2.8.4.1	MCRY_METJA Methyl-coenzyme M reductase II subunit beta OS=Methanocaldococcus jannaschii (strain ATCC 43067 / DSM 2661 / JAL-1 / JCM 10045 / NBRC 100440) GN=mrtB PE=3 SV=2	2	1	5	1	2	1	3	1	0	0	0	0	0	0	0	0	0	0	0	0	0	0	0	0	0	0	0	0	0	0	0	0	0	0	0	0	0	0	0	0	0	0	0	0
CoB,CoM,ferredoxin:H2 oxidoreductase Coenzyme B + Coenzyme M + 2 Reduced ferredoxin + 2 H+ <=> Coenzyme M 7-mercaptoheptanoylthreonine-phosphate heterodisulfide + 2 Oxidized ferredoxin + 2 Hydrogen R11943	K03388,K14126,K14127,K14128,K03389,K03390	1.8.98.5	MG: Heterodisulfide reductase subunit A-like protein OS=Archaeoglobus profundus (strain DSM 5631 / JCM 9629 / NBRC 100127 / Av18) GN=hdlA PE=1 SV=2 [P84626] Score: 50.8,MG: F420-non-reducing hydrogenase subunit G OS=Methanothermobacter marburgensis (strain DSM 2133 / 14651 / NBRC 100331 / OCM 82 / Marburg) GN=mvhG PE=1 SV=2 [P60239] Score: 461.0,MG: CoB--CoM heterodisulfide reductase 1 iron-sulfu…	142	123	11	12	7	6	57	42	2	2	1	0	41	39	45	29	56	22	4	28	1	1	21	14	15	18	16	6	11	4	5	11	3	3	7	7	1	0	8	8	9	24	10	125
Coenzyme B:coenzyme M:methanophenazine oxidoreductase Coenzyme M 7-mercaptoheptanoylthreonine-phosphate heterodisulfide + Dihydromethanophenazine <=> Coenzyme B + Coenzyme M + Methanophenazine R04540	K08265,K08264	1.8.98.1	MG: CoB--CoM heterodisulfide reductase 1 iron-sulfur subunit C OS=Methanosarcina mazei (strain ATCC BAA-159 / DSM 3647 / Goe1 / Go1 / JCM 11833 / OCM 88) GN=hdrC PE=3 SV=1 [Q8PY84] Score: 286.0,HDRD_METMA CoB--CoM heterodisulfide reductase 2 iron-sulfur subunit D OS=Methanosarcina mazei (strain ATCC BAA-159 / DSM 3647 / Goe1 / Go1 / JCM 11833 / OCM 88) GN=hdrD PE=3 SV=2,MG: CoB--CoM heterodisulfi…	201	309	40	40	94	50	164	170	49	73	15	11	44	47	66	31	62	30	6	33	17	16	29	36	25	40	46	17	119	90	46	50	12	13	35	34	38	30	80	39	10	12	2	43
