## Supplementary information file 15_KEGG-acetoclastic methanogenesis single pathway mapping for "MPA_Pathway_Tool: User-friendly, automatic assignment of microbial community data on metabolic pathways"

reactions	KO-numbers	EC-numbers	Metaproteins	BGP_02_T1_Ext1	BGP_02_T1_Ext2	BGP_02_T2_Ext1	BGP_02_T2_Ext2	BGP_03_T1_Ext1	BGP_03_T1_Ext2	BGP_03_T2_Ext1	BGP_03_T2_Ext2	BGP_04_T1_Ext1	BGP_04_T1_Ext2	BGP_04_T2_Ext1	BGP_04_T2_Ext2	BGP_05a_T1_Ext1	BGP_05a_T1_Ext2	BGP_05a_T2_Ext1	BGP_05a_T2_Ext2	BGP_05b_T1_Ext1	BGP_05b_T1_Ext2	BGP_05b_T2_Ext1	BGP_05b_T2_Ext2	BGP_07_T1_Ext1	BGP_07_T1_Ext2	BGP_07_T2_Ext1	BGP_07_T2_Ext2	BGP_09_T1_Ext1	BGP_09_T1_Ext2	BGP_09_T2_Ext1	BGP_09_T2_Ext2	BGP_10_T1_Ext1	BGP_10_T1_Ext2	BGP_10_T2_Ext1	BGP_10_T2_Ext2	BGP_X1_T1_Ext1	BGP_X1_T1_Ext2	BGP_X1_T2_Ext1	BGP_X1_T2_Ext2	BGP_X2_T1_Ext1	BGP_X2_T1_Ext2	BGP_X2_T2_Ext1	BGP_X2_T2_Ext2	BGP_X3_T1_Ext1	BGP_X3_T1_Ext2	BGP_X3_T2_Ext1	BGP_X3_T2_Ext2
ATP:acetate phosphotransferase ATP + Acetate <=> ADP + Acetyl phosphate R00315	K00925	2.7.2.15,2.7.2.1		0	0	0	0	0	0	0	0	0	0	0	0	0	0	0	0	0	0	0	0	0	0	0	0	0	0	0	0	0	0	0	0	0	0	0	0	0	0	0	0	0	0	0	0
2-(methylthio)ethanesulfonate:N-(7-thioheptanoyl)-3-O-phosphothreonine S-(2-sulfoethyl)thiotransferase Coenzyme B + 2-(Methylthio)ethanesulfonate <=> Coenzyme M 7-mercaptoheptanoylthreonine-phosphate heterodisulfide + Methane R04541	K00399,K00401,K00402	2.8.4.1	MCRY_METJA Methyl-coenzyme M reductase II subunit beta OS=Methanocaldococcus jannaschii (strain ATCC 43067 / DSM 2661 / JAL-1 / JCM 10045 / NBRC 100440) GN=mrtB PE=3 SV=2	2	1	5	1	2	1	3	1	0	0	0	0	0	0	0	0	0	0	0	0	0	0	0	0	0	0	0	0	0	0	0	0	0	0	0	0	0	0	0	0	0	0	0	0
CoB,CoM:ferredoxin oxidoreductase Coenzyme B + Coenzyme M + 2 Oxidized ferredoxin <=> Coenzyme M 7-mercaptoheptanoylthreonine-phosphate heterodisulfide + 2 Reduced ferredoxin + 2 H+ R11931	K03390,K22481,K03389,K03388,K22482,K22480	1.8.7.3	MG: Heterodisulfide reductase subunit A-like protein OS=Archaeoglobus profundus (strain DSM 5631 / JCM 9629 / NBRC 100127 / Av18) GN=hdlA PE=1 SV=2 [P84626] Score: 50.8,MG: CoB--CoM heterodisulfide reductase 1 iron-sulfur subunit C OS=Methanosarcina mazei (strain ATCC BAA-159 / DSM 3647 / Goe1 / Go1 / JCM 11833 / OCM 88) GN=hdrC PE=3 SV=1 [Q8PY84] Score: 286.0,HDRB_METKA no description,MG: CoB--C…	124	103	10	11	3	4	31	14	2	2	1	0	40	37	44	29	51	22	4	28	0	1	21	14	14	18	16	6	7	1	2	7	2	1	0	2	1	0	8	5	5	8	1	36
CoB,CoM,ferredoxin:H2 oxidoreductase Coenzyme B + Coenzyme M + 2 Reduced ferredoxin + 2 H+ <=> Coenzyme M 7-mercaptoheptanoylthreonine-phosphate heterodisulfide + 2 Oxidized ferredoxin + 2 Hydrogen R11943	K14126,K03390,K14127,K03389,K03388,K14128	1.8.98.5	MG: Heterodisulfide reductase subunit A-like protein OS=Archaeoglobus profundus (strain DSM 5631 / JCM 9629 / NBRC 100127 / Av18) GN=hdlA PE=1 SV=2 [P84626] Score: 50.8,MG: F420-non-reducing hydrogenase subunit G OS=Methanothermobacter marburgensis (strain DSM 2133 / 14651 / NBRC 100331 / OCM 82 / Marburg) GN=mvhG PE=1 SV=2 [P60239] Score: 461.0,MG: CoB--CoM heterodisulfide reductase 1 iron-sulfu…	142	123	11	12	7	6	57	42	2	2	1	0	41	39	45	29	56	22	4	28	1	1	21	14	15	18	16	6	11	4	5	11	3	3	7	7	1	0	8	8	9	24	10	125
acetyl-CoA:phosphate acetyltransferase Acetyl-CoA + Orthophosphate <=> CoA + Acetyl phosphate R00230	K04020,K00625,K15024,K13788	2.3.1.8		0	0	0	0	0	0	0	0	0	0	0	0	0	0	0	0	0	0	0	0	0	0	0	0	0	0	0	0	0	0	0	0	0	0	0	0	0	0	0	0	0	0	0	0
5-methyl-5,6,7,8-tetrahydromethanopterin:2-mercaptoethanesulfonate 2-methyltransferas 5-Methyl-5,6,7,8-tetrahydromethanopterin + Coenzyme M + 2 Sodium cation(side 1) <=> 5,6,7,8-Tetrahydromethanopterin + 2-(Methylthio)ethanesulfonate + 2 Sodium cation(side 2) R04347	K00577,K00582,K00578,K00580,K00579,K00584,K00583,K00581	2.1.1.86	MTRA2_METRM Tetrahydromethanopterin S-methyltransferase subunit A 2 OS=Methanobrevibacter ruminantium (strain ATCC 35063 / DSM 1093 / JCM 13430 / OCM 146 / M1) GN=mtrA2 PE=3 SV=1,MTRA1_METRM Tetrahydromethanopterin S-methyltransferase subunit A 1 OS=Methanobrevibacter ruminantium (strain ATCC 35063 / DSM 1093 / JCM 13430 / M1) GN=mtrA1 PE=3 SV=1,MG: Tetrahydromethanopterin S-methyltransferase sub…	234	204	156	149	137	187	179	188	214	213	87	120	98	84	91	76	80	96	60	74	52	61	40	47	126	98	113	112	42	69	37	43	72	87	89	80	60	155	204	178	13	64	21	91
Acetyl-CoA + 5,6,7,8-Tetrahydromethanopterin <=> CoA + 5-Methyl-5,6,7,8-tetrahydromethanopterin + CO R09096	K00197,K00193,K00194		ACDB_METTH no description,MG: Acetyl-CoA decarbonylase/synthase complex subunit gamma OS=Methanocaldococcus jannaschii (strain ATCC 43067 / DSM 2661 / JAL-1 / JCM 10045 / NBRC 100440) GN=cdhE PE=3 SV=1 [Q57576] Score: 67.0,MG: Acetyl-CoA decarbonylase/synthase complex subunit delta OS=Methanopyrus kandleri (strain AV19 / DSM 6324 / JCM 9639 / NBRC 100938) GN=cdhD PE=3 SV=1 [Q8TXF2] Score: 198.0,M…	0	1	75	44	292	294	667	571	509	637	340	297	0	0	0	0	0	1	0	0	188	258	219	204	0	0	0	0	0	0	0	0	213	245	262	230	2	0	6	11	32	52	45	101
Coenzyme B:coenzyme M:methanophenazine oxidoreductase Coenzyme M 7-mercaptoheptanoylthreonine-phosphate heterodisulfide + Dihydromethanophenazine <=> Coenzyme B + Coenzyme M + Methanophenazine R04540	K08264,K08265	1.8.98.1	MG: CoB--CoM heterodisulfide reductase 1 iron-sulfur subunit C OS=Methanosarcina mazei (strain ATCC BAA-159 / DSM 3647 / Goe1 / Go1 / JCM 11833 / OCM 88) GN=hdrC PE=3 SV=1 [Q8PY84] Score: 286.0,HDRD_METMA CoB--CoM heterodisulfide reductase 2 iron-sulfur subunit D OS=Methanosarcina mazei (strain ATCC BAA-159 / DSM 3647 / Goe1 / Go1 / JCM 11833 / OCM 88) GN=hdrD PE=3 SV=2,MG: CoB--CoM heterodisulfi…	201	309	40	40	94	50	164	170	49	73	15	11	44	47	66	31	62	30	6	33	17	16	29	36	25	40	46	17	119	90	46	50	12	13	35	34	38	30	80	39	10	12	2	43
Acetate:CoA ligase (AMP-forming) ATP + Acetate + CoA <=> AMP + Diphosphate + Acetyl-CoA R00235	K01895,K01913	6.2.1.1		0	0	0	0	0	0	0	0	0	0	0	0	0	0	0	0	0	0	0	0	0	0	0	0	0	0	0	0	0	0	0	0	0	0	0	0	0	0	0	0	0	0	0	0
CoB,CoM,ferredoxin:coenzyme F420 oxidoreductase Coenzyme B + Coenzyme M + 2 Coenzyme F420 + 2 Reduced ferredoxin + 2 H+ <=> Coenzyme M 7-mercaptoheptanoylthreonine-phosphate heterodisulfide + 2 Reduced coenzyme F420 + 2 Oxidized ferredoxin R11928	K03390,K03389,K03388	1.8.98.4	MG: Heterodisulfide reductase subunit A-like protein OS=Archaeoglobus profundus (strain DSM 5631 / JCM 9629 / NBRC 100127 / Av18) GN=hdlA PE=1 SV=2 [P84626] Score: 50.8,MG: CoB--CoM heterodisulfide reductase 1 iron-sulfur subunit C OS=Methanosarcina mazei (strain ATCC BAA-159 / DSM 3647 / Goe1 / Go1 / JCM 11833 / OCM 88) GN=hdrC PE=3 SV=1 [Q8PY84] Score: 286.0,HDRB_METKA no description,MG: CoB--C…	124	103	10	11	3	4	31	14	2	2	1	0	40	37	44	29	51	22	4	28	0	1	21	14	14	18	16	6	7	1	2	7	2	1	0	2	1	0	8	5	5	8	1	36
coenzyme B,coenzyme M,ferredoxin:formate oxidoreductase Coenzyme B + Coenzyme M + 2 Reduced ferredoxin + 2 CO2 + 2 H+ <=> Coenzyme M 7-mercaptoheptanoylthreonine-phosphate heterodisulfide + 2 Oxidized ferredoxin + 2 Formate R11944	K03390,K14127,K22516,K03389,K03388,K00125	1.8.98.6	MG: Heterodisulfide reductase subunit A-like protein OS=Archaeoglobus profundus (strain DSM 5631 / JCM 9629 / NBRC 100127 / Av18) GN=hdlA PE=1 SV=2 [P84626] Score: 50.8,MG: CoB--CoM heterodisulfide reductase 1 iron-sulfur subunit C OS=Methanosarcina mazei (strain ATCC BAA-159 / DSM 3647 / Goe1 / Go1 / JCM 11833 / OCM 88) GN=hdrC PE=3 SV=1 [Q8PY84] Score: 286.0,HDRB_METKA no description,MG: F420-n…	140	118	11	12	7	6	41	30	2	2	1	0	40	37	44	29	51	22	4	28	1	1	21	14	15	18	16	6	7	1	5	11	3	2	7	7	1	0	8	8	7	10	7	47
