## Supplementary information file 16_format for experimental data for "MPA_Pathway_Tool: User-friendly, automatic assignment of microbial community data on metabolic pathways"

id	koNumber	ecNumber	superkingdom	kingdom	phylum	class	order	family	genus	species	description	sample1	sample2
protein1	K01938|K00002	3.5.4.9|1.5.1.20	Bacteria	Unknown	Proteobacteria	Gammaproteobacteria	Enterobacteriales	Enterobacteriaceae	Escherichia	Escherichia coli	protein desription	1	1000
